# Current genomic deep learning models display decreased performance in cell type specific accessible regions

**DOI:** 10.1101/2024.07.05.602265

**Authors:** Pooja Kathail, Richard W. Shuai, Ryan Chung, Chun Jimmie Ye, Gabriel B. Loeb, Nilah M. Ioannidis

**Affiliations:** Center for Computational Biology, University of California, Berkeley, Berkeley, CA, USA; Department of Electrical Engineering and Computer Sciences, University of California, Berkeley, Berkeley, CA, USA; Division of Rheumatology, Department of Medicine, University of California, San Francisco, San Francisco, CA, USA; Institute for Human Genetics, University of California, San Francisco, San Francisco, CA, USA; Department of Epidemiology and Biostatistics, University of California, San Francisco, San Francisco, CA, USA; Bakar Computational Health Sciences Institute, University of California, San Francisco, San Francisco, CA, USA; Parker Institute for Cancer Immunotherapy, San Francisco, CA, USA; Chan Zuckerberg Biohub, San Francisco, CA, USA; Division of Nephrology, Department of Medicine, University of California, San Francisco, San Francisco, CA, USA; Cardiovascular Research Institute, University of California, San Francisco, San Francisco, CA, USA

**Keywords:** Deep Learning, Chromatin Accessibility, Variant Effect Prediction

## Abstract

**Background:** A number of deep learning models have been developed to predict epigenetic features such as chromatin accessibility from DNA sequence. Model evaluations commonly report performance genome-wide; however, *cis* regulatory elements (CREs), which play critical roles in gene regulation, make up only a small fraction of the genome. Furthermore, cell type specific CREs contain a large proportion of complex disease heritability.

**Results:** We evaluate genomic deep learning models in chromatin accessibility regions with varying degrees of cell type specificity. We assess two modeling directions in the field: general purpose models trained across thousands of outputs (cell types and epigenetic marks), and models tailored to specific tissues and tasks. We find that the accuracy of genomic deep learning models, including two state-of-the-art general purpose models – Enformer and Sei – varies across the genome and is reduced in cell type specific accessible regions. Using accessibility models trained on cell types from specific tissues, we find that increasing model capacity to learn cell type specific regulatory syntax – through single-task learning or high capacity multi-task models – can improve performance in cell type specific accessible regions. We also observe that improving reference sequence predictions does not consistently improve variant effect predictions, indicating that novel strategies are needed to improve performance on variants.

**Conclusions:** Our results provide a new perspective on the performance of genomic deep learning models, showing that performance varies across the genome and is particularly reduced in cell type specific accessible regions. We also identify strategies to maximize performance in cell type specific accessible regions.
