## Supplementary Tables for "Current genomic deep learning models display decreased performance in cell type specific accessible regions"

### Sheet: Table S1 Loeb et al. multitask 
	All test sequences			Ubiquitous peaks			Cell type specific peaks
Cell Type	Multi-task model replicate 1	Multi-task model replicate 2	Multi-task model replicate 3	Multi-task model replicate 1	Multi-task model replicate 2	Multi-task model replicate 3	Multi-task model replicate 1	Multi-task model replicate 2	Multi-task model replicate 3
Immune	0.597873	0.599692	0.597336	0.719033	0.732152	0.731466	0.577013	0.597745	0.605539
Str	0.63589	0.6387	0.636016	0.680913	0.694351	0.700856	0.369302	0.377626	0.394611
Pod	0.352327	0.355954	0.352872	0.558748	0.577572	0.565123	0.376492	0.398281	0.383082
CD	0.521312	0.525152	0.52298	0.682793	0.689372	0.695467	0.463388	0.479124	0.446196
CFH	0.507345	0.507052	0.507448	0.602136	0.600688	0.620283	0.362033	0.347435	0.370822
Tcell	0.473708	0.475719	0.474244	0.714709	0.725057	0.724251	0.49527	0.465549	0.471619
End	0.599811	0.602893	0.601465	0.660453	0.676516	0.67842	0.455708	0.474203	0.447084
DT	0.699359	0.700602	0.69953	0.681246	0.6878	0.701819	0.344614	0.349663	0.361822
PT	0.720693	0.722948	0.723299	0.671166	0.679588	0.694156	0.449494	0.453078	0.471644
LOH	0.726661	0.727912	0.726947	0.681958	0.683084	0.697175	0.313833	0.310405	0.31515

### Sheet: Table S2 Calderon et al. multit
	All test sequences			Ubiquitous peaks			Cell type specific peaks
Cell Type	Multi-task model replicate 1	Multi-task model replicate 2	Multi-task model replicate 3	Multi-task model replicate 1	Multi-task model replicate 2	Multi-task model replicate 3	Multi-task model replicate 1	Multi-task model replicate 2	Multi-task model replicate 3
Th1prec	0.469919	0.467452	0.472357	0.694158	0.663118	0.694434	0.402956	0.430541	0.408185
TpreDN	0.433309	0.436704	0.437077	0.695981	0.67402	0.694032	0.300137	0.316955	0.309122
pDC	0.423784	0.422786	0.430121	0.575635	0.5509	0.584504	0.259629	0.248707	0.350254
DCmye	0.416067	0.414835	0.425356	0.630809	0.603816	0.654527	0.34961	0.320932	0.44533
NKma	0.439941	0.441059	0.445091	0.677676	0.646789	0.675018	0.410662	0.415898	0.402622
TCD8EM	0.473907	0.469106	0.477334	0.672941	0.638687	0.675332	0.414006	0.423913	0.430171
TCD8naive	0.483903	0.486385	0.488044	0.684434	0.654237	0.679348	0.44663	0.469724	0.447424
NKmem	0.449112	0.450166	0.455139	0.710462	0.673628	0.707196	0.394992	0.409355	0.401611
Th2prec	0.465175	0.466171	0.469395	0.705616	0.671219	0.702575	0.430598	0.447814	0.420364
Mono	0.516953	0.518193	0.521058	0.668937	0.638975	0.663387	0.394852	0.382843	0.387755
TCD8	0.458798	0.460988	0.464396	0.707259	0.676716	0.703664	0.372161	0.387472	0.395937
TCD8CM	0.473745	0.473956	0.477134	0.684147	0.649692	0.681707	0.457284	0.458931	0.452981
Bmem	0.462129	0.462974	0.467671	0.666872	0.637283	0.669648	0.198156	0.189908	0.264141
TCD4E	0.509756	0.508775	0.513716	0.711448	0.684058	0.71213	0.417406	0.458893	0.432448
TregNaive	0.413204	0.416167	0.416658	0.615401	0.597963	0.611062	0.328234	0.344016	0.334881
Th17prec	0.451644	0.44789	0.454686	0.667109	0.635878	0.666699	0.44016	0.461134	0.44921
Tgd	0.466908	0.466186	0.471488	0.703928	0.670185	0.704478	0.333341	0.353572	0.355764
Tfh	0.459287	0.46285	0.465499	0.732528	0.699657	0.730054	0.381767	0.410838	0.377808
TeffMem	0.454152	0.453588	0.457538	0.687677	0.657812	0.684872	0.425027	0.439817	0.43064
Bnaive	0.488698	0.489144	0.494245	0.716324	0.689053	0.719967	0.143539	0.141926	0.21814
Plasmablast	0.482814	0.48453	0.487004	0.70665	0.682582	0.709928	0.229574	0.228885	0.274198
NKim	0.428961	0.426369	0.431326	0.697354	0.666628	0.700982	0.448135	0.479658	0.49187
Treg	0.43176	0.434528	0.436418	0.692054	0.662845	0.68647	0.378938	0.393575	0.381995
TregMem	0.442811	0.445058	0.44827	0.703748	0.672342	0.699645	0.375235	0.3846	0.369981
mTEC	0.462781	0.467628	0.466446	0.688236	0.662189	0.681992	0.265842	0.266758	0.264034
Bbulk	0.469384	0.471788	0.475092	0.692211	0.662274	0.6913	0.211157	0.202027	0.274842
TeffNaive	0.455008	0.457337	0.459505	0.698195	0.673882	0.696617	0.34078	0.370382	0.353604
